# A human-specific, concerted repression of microcephaly genes contributes to radiation-induced growth defects in forebrain organoids

**DOI:** 10.1101/2024.06.27.600564

**Authors:** Jessica Honorato Ribeiro, Emre Etlioglu, Jasmine Buset, Ann Janssen, Hanne Puype, Lisa Berden, André Claude Mbouombouo Mfossa, Winnok H. De Vos, Vanessa Vermeirssen, Sarah Baatout, Nicholas Rajan, Roel Quintens

## Abstract

Prenatal radiation-induced DNA damage poses a significant threat to normal brain development, resulting in microcephaly which primarily affects the cerebral cortex. It is unclear which molecular mechanisms are at the basis of this defect in humans as the few mechanistic studies performed so far were done in animals. Here, we leveraged human embryonic stem cell-derived forebrain organoids as a model for human corticogenesis. Organoids were X-irradiated with a moderate and a high dose at different time points, representing very early and mid corticogenesis. Irradiation caused a dose- and developmental-timing-dependent reduction in organoid size, which was more prominent in developmentally younger organoids. This coincided with a dose-dependent canonical p53-DREAM-dependent DNA damage response (DDR), consisting of cell cycle arrest, DNA repair and apoptosis. The DDR was delayed and less pronounced in the older organoids. Besides the DDR, we observed radiation-induced premature differentiation of neural progenitors and changes in metabolism. Importantly, our transcriptomic analysis furthermore demonstrated a concerted p53-E2F4-dependent repression of primary microcephaly genes. We found that this was a human-specific feature, as it was not observed in mouse embryonic brains or primary mouse neural progenitor cells. Thus, human forebrain organoids are an excellent model to investigate prenatal DNA damage-induced microcephaly and to uncover potentially targetable human-specific pathways.
