## Supplementary material for "A human-specific, concerted repression of microcephaly genes contributes to radiation-induced growth defects in forebrain organoids": Table S2

### Sheet: Sheet1
List of primers used for qRT-PCR
Gene ID	Primer sequence (5′→3′)	Species
RPL13A	Forward: AGATGGCGGAGGTGCAG	Human
	Reverse: GGCCCAGCAGTACCTGTTTA
ZMAT3	Forward: AGCCTGCAGCTACTCCAGTT	Human
	Reverse: AAGGAGGCATCACAGAGCTT
DDB2	Forward: GTCACTTCCAGCACCTCACA	Human
	Reverse: ACGTCGATCGTCCTCAATTC
FDXR	Forward: ATGGCTTCGCGCTGCTGG	Human
	Reverse: TCAGTGGCCCAGGAGGCG
TP53	Forward: CCCAAGCAATGGATGATTTGA	Human
	Reverse: GGCATTCTGGGAGCTTCATCT
CDKN1A	Forward: AAGACCATGTGGACCTGTCA	Human
	Reverse: CGGCGTTTGGAGTGGTAG
EDA2R	Forward: CTTGCCCAGTTGTTCTCTCT	Human
	Reverse: GGAGAATCAATCCTCTGGTG
CIT	Forward: GTCTCAATCGTGCAGGTGAAC	Human
	Reverse: ACTCCACTTGAGATCGTCTGTG
KNL1	Forward: AGAACTGAAGAGCTACTGGATCAG	Human
	Reverse: CTGACTCTTCAAAGGTGATGGTG
ASPM	Forward: GCACAGTCCAGTTTGACCTTC	Human
	Reverse: CAAGTGAAGCCCTGTTCCTG
WDR62	Forward: CCAATATGAAGCACATCGTGTCC	Human
	Reverse: GGCAATGACTCTACAAGATACCTTG
Polr2a	Forward: GCACCACGTCCAATGATATTGTG	Mouse
	Reverse: GGAGATGACATGGTACAGTTCTCG
Cdkn1a	Forward: CGGTGTCAGAGTCTAGGGGA	Mouse
	Reverse: GACAACGGCACACTTTGCTC
Eda2r	Forward: CCTACCTCAGATGGGACATCA	Mouse
	Reverse: CGGTACTCATTCTCTTGACAATCCA
Cit	Forward: AGCGAGAAGAATACCTGCTGTG	Mouse
	Reverse: GAAGGCCAGAGGTAAGCGA
Knl1	Forward: GCACTCAGTTTTCAGTCTCTGTTAG	Mouse
	Reverse: TGATGCTGTGCTGTGCATTTC
Aspm	Forward: GACCGACACCTCTGGAAAGA	Mouse
	Reverse: CCAGACCAATTCGAAGCCAC
Wdr62	Forward: CCAACATGACATGGTCCTCAATG	Mouse
	Reverse: TAGCTGCTGTCCTCAGAGAAG
